# Enabling predictive modeling of molecular connections between fermented foods and human inflammation through a paired dataset of cell-based models and multi-omics approaches

**DOI:** 10.64898/2026.09.22.753573

**Authors:** Elizabeth A. McDaniel, Matthew Schertler, Chantle Edillor, Rachel Dutton

## Abstract

Fermented foods are recognized for their rich microbial diversity and bioactive metabolites, which have recently been linked to anti-inflammatory effects and increased gut microbiome diversity. Despite extensive research on fermented foods including large-scale metagenomic surveys and metabolite characterization, a comprehensive mechanistic understanding of how diverse fermented foods, their microbes, and resulting metabolites interact with human biological pathways remains limited. Here, we systematically profiled over 100 commercially available fermented foods for their potential to prevent inflammation using a human cell-based model. We then generated bulk RNA sequencing of the human cells under these treatment conditions, along with metagenomic sequencing and metabolomics of the fermented foods used in the assays. By generating sample-matched multi-omics data, our work aims to lay the scientific groundwork that will enable scientists to generate predictive models and testable hypotheses about the molecular mechanisms underlying the anti-inflammatory effects of fermented foods. This open-source resource comprising all raw data and parsed intermediary files allows the community to begin elucidating the molecular mechanisms between fermented foods and human biology, paving the way for new, scientifically informed strategies for the user of fermented foods as functional foods.

**Resources:**

- Bioactivity assay results (IFN and NF-kB) of cell-based models of human inflammation with fermented foods applied [available on Zenodo](https://zenodo.org/records/19339682)
- RNA-sequencing of the cell bioactivity assays, including count tables and pathway calculations. Raw sequencing data [available on NCBI](https://www.ncbi.nlm.nih.gov/bioproject/PRJNA1444194), and count tables available on Zenodo
- Shotgun metagenomic sequencing of fermented foods, including species-profiling with a custom fermented food-associated microbial database. Raw sequencing data [available on NCBI](https://www.ncbi.nlm.nih.gov/bioproject/PRJNA1432018), species profiling table [available on Zenodo](https://zenodo.org/records/22086844)
- Untargeted metabolomics of fermented foods catalog through partnership with the Periodic Table of Foods Initiative available on Zenodo
