## Supplementary Table 1 for "Enabling predictive modeling of molecular connections between fermented foods and human inflammation through a paired dataset of cell-based models and multi-omics approaches"

### Sheet: filtered_normalized_IFN_table_s
Sample Number	Sample	Substrate	Median Normalized IFN
FF0036	Traditional Red Miso	Soy	17.54
FF0062	Hornbacher cheese	Dairy	74.69
FF0086	Fermented seaweed salad	Vegetable	15.99
FF0091	MeeChun Salted black bean	Soy	43.39
FF0092	New York Natto Organic	Soy	76.14
FF0121	Straus organic kefir, plain	Dairy	100.66
FF0122	alexandre farms prebiotic kefir	Dairy	99.48
FF0123	kefirlab probiotic kefir	Dairy	101.81
FF0124	white mountain bulgarian yogurt	Dairy	82.02
FF0125	straus organic yogurt	Dairy	73.79
FF0126	nancy's probiotic whole milk yogurt	Dairy	77.51
FF0127	bellwether farms a2 organic whole milk yogurt	Dairy	78.65
FF0128	alexandre family famr a2/a2 organic plain yogurt	Dairy	101.9
FF0129	la fermiere creamy whole milk yogurt	Dairy	76.71
FF0130	good culture cottage cheese	Dairy	103.1
FF0131	vermont creamery creme fraiche	Dairy	84.69
FF0132	good culture cream cheese spread	Dairy	92.52
FF0133	le chatelain camembert	Dairy	110.8
FF0134	jasper hill farm willoughby	Dairy	122.46
FF0136	rivoir-jacques vache comte	Dairy	59.72
FF0137	le gryuere switzerland	Dairy	72.86
FF0138	beemster aged gouda	Dairy	79.23
FF0139	taleggio	Dairy	106.31
FF0140	Cultured Beets with fennel	Vegetable	24.76
FF0141	local culture beet + fennel	Vegetable	23.15
FF0142	Sinto Gourmet kraut-chi crunchy beet	Vegetable	17.12
FF0143	wild west ferments moroccan beets	Vegetable	22.89
FF0144	wildbrine red beet & cabbage	Vegetable	21.29
FF0145	wild west ferments simply sauerkraut	Vegetable	11.59
FF0146	wild west ferments signature sauerkraut	Vegetable	21.76
FF0147	wild west ferments limited edition saerkraut, green garlic	Vegetable	28.15
FF0149	wildbrine raw organic kraut	Vegetable	34.71
FF0150	sonoma brinery raw sauerkraut	Vegetable	15.49
FF0151	farmhouse culture kraut	Vegetable	23.89
FF0152	cultured raw vintage kraut	Vegetable	25.17
FF0153	britt's pickles	Fruit	56.73
FF0154	sonoma brinery fresh pickles, manhatton style	Fruit	45.1
FF0155	bubbie's baby kosher dill pickles	Fruit	54.35
FF0156	cultured classic dills	Fruit	98.84
FF0157	sinto gourmet kimchi (mild white)	Vegetable	72.18
FF0158	jongga mat kimchi	Vegetable	58.71
FF0159	mother in law's kimchi, vegan	Vegetable	28.22
FF0160	mother in laow's kimchi, house	Vegetable	38.02
FF0161	queens beachu kimchi	Vegetable	88.81
FF0162	cultured napa cabbage kimchi	Vegetable	57.8
FF0163	cultured sweet white miso	Soy	84.02
FF0164	aedan japanese fermented country miso	Soy	48.03
FF0165	yabajurushi tsubu jikomi miso	Soy	9.88
FF0172	rejuvelac	Grain	33.37
FF0173	GT's kombucha	Sugar	84.74
FF0174	Wildbrine probiotic sriracha	Fruit	9.45
FF0175	Huy fong sriracha chili sauce	Fruit	60.58
FF0176	Mani pitted castelvetrano olives	Fruit	60.68
FF0177	Berkeley Bowl kalamata olives pitted	Fruit	63.72
FF0178	Golden State Pickle Works cabbage w/ caraway	Vegetable	22.48
FF0179	Dragonfly preserved bean curd in chili oil	Soy	16.42
FF0180	NY natto black	Soy	20.05
FF0181	Lightlife organic tempeh original	Soy	58.96
FF0183	Fra'mani salametto salame	Meat	119.22
FF0184	Journeyman meat co saucisson sec salame	Meat	83.56
FF0187	Equal Exchange 92% cacao total eclipse chocolate	Fruit	84.53
FF0188	Taza 95% dark chocolate wicked dark chocolate	Fruit	90.54
FF0190	Alter Eco total blackout 100% cacao chocolate	Fruit	100.66
FF0191	The Tao of Tea organic Topaz puer	Vegetable	14.64
FF0192	Braggs apple cider vinegar	Fruit	22.74
FF0198	Cafe Colucci injera batter	Grain	32.71
FF0199	Cafe Colucci injera cooked	Grain	34.17
FF0200	Wise Goat honey fermented garlic	Vegetable	29.7
FF0201	Cultured Pickle Indian pickled limes	Fruit	34.71
FF0202	Cultured Pickle Chile paste	Fruit	44.36
FF0204	Wild West Ferments spicy Italian pickle	Fruit	60.34
FF0205	Wild West Ferments preserved lemon	Fruit	83.76
FF0206	Wild West Ferments Chili paste	Fruit	32.09
FF0209	Taro brand sour poi	Vegetable	88.2
FF0210	Cultured spicy okra	Fruit	54.51
FF0211	Kopabana cassava fufu	Grain	75.4
FF0212	Kopabana cassava couscous / attieke	Grain	64.69
FF0213	Wala ga kenkey	Grain	41.78
FF0216	Barrio fiesta bagoong hipon	Meat - fish	28.6
FF0218	Burlap & Barrel white peppercorns	Fruit	21.34
FF0220	Elizabeth Sourdough	Grain	50.67
FF0221	Shastha Foods Idli/Idli batter	Grain	55.05
FF0222	Grandios Yellow pap/ogi	Grain	5.85
FF0223	Chantle Sourdough	Grain	47.17
FF0224	CJ Doenjang	Soy	14.53
FF0227	Mango pickle	Fruit	45.08
FF0229	Cabot Clothbound cheese	Dairy	75.08
FF0230	Alpha Tolman cheese	Dairy	52.04
FF0231	Moses Sleeper cheese	Dairy	61.91
FF0232	Harbison Cheese	Dairy	53.78
FF0233	Winnimere cheese	Dairy	54.19
FF0234	Gochujang	Fruit	43.42
FF0235	Turmeric, Ginger, Jalepeno sauerkraut	Vegetable	38.85
FF0236	morel mushroom miso	Soy	40.77
FF0237	cultured sea kraut	Vegetable	33.05
FF0238	amazake	Grain	70.33
FF0241	beet kombucha	Sugar	50.61
FF0243	Filmjolk yogurt	Dairy	87.3
FF0245	Piima yogurt	Dairy	59.03
FF0246	Viili yogurt	Dairy	88.71
FF0247	kefir	Dairy	78.25
FF0254	water kefir	Sugar	110.9
FF0256	fermented black beans (douchi)	Soy	21.28
FF0262	Kelly Franson amazake	Grain	157.5
